# Nose-to-ground distance drives the evolution of mammalian odorant receptor repertoire size

**DOI:** 10.64898/2025.12.23.695377

**Authors:** Joël Tuberosa, Fandilla-Marie Furlan, Alan Carleton, Ivan Rodriguez

## Abstract

The largest protein-coding gene family in mammals encodes the repertoire of chemosensors responsible for detecting odorants, namely odorant receptors (ORs). OR gene numbers vary widely across species, ranging from a few hundred in some primates to over two thousand in elephants. Here, we report that proximity to the ground, a rich source of olfactory cues, has broadly influenced the evolutionary expansion and contraction of OR mammalian repertoires. Analyzing 158 terrestrial mammalian species, we find a strong inverse correlation between nose-to-ground distance and the number of functional OR genes. In contrast, no significant association was found between nose-to-ground distance and the size of other chemoreceptor families, including vomeronasal and bitter-taste receptors. As a case study, we examined OR repertoire divergence between giraffe and okapi lineages, revealing that differential rates of gene duplication and pseudogenization resulted in giraffes possessing 25% fewer ORs than okapis. Together, our findings suggest that the chemical complexity of the olfactory environment has shaped the evolution of OR repertoires, providing new insights into gene family size and diversification in mammals.
