## Supplementary Tables for "Nose-to-ground distance drives the evolution of mammalian odorant receptor repertoire size"

### Sheet: SupplementaryTable1
species	Taxonomy ID	family	order	grouping	main	MDS	highlighted
Ammotragus lervia	NCBI:txid9899	Bovidae	Artiodactyla	Laurasiatheria	FALSE	FALSE	FALSE
Bos taurus	NCBI:txid9913	Bovidae	Artiodactyla	Laurasiatheria	FALSE	FALSE	FALSE
Capra hircus	NCBI:txid9925	Bovidae	Artiodactyla	Laurasiatheria	FALSE	FALSE	FALSE
Oreamnos americanus	NCBI:txid34873	Bovidae	Artiodactyla	Laurasiatheria	FALSE	FALSE	FALSE
Oryx dammah	NCBI:txid59534	Bovidae	Artiodactyla	Laurasiatheria	FALSE	FALSE	FALSE
Ovibos moschatus	NCBI:txid37176	Bovidae	Artiodactyla	Laurasiatheria	FALSE	FALSE	FALSE
Syncerus caffer	NCBI:txid9970	Bovidae	Artiodactyla	Laurasiatheria	FALSE	FALSE	FALSE
Addax nasomaculatus	NCBI:txid59515	Bovidae	Artiodactyla	Laurasiatheria	TRUE	FALSE	FALSE
Bison bison	NCBI:txid9901	Bovidae	Artiodactyla	Laurasiatheria	TRUE	FALSE	FALSE
Bubalus bubalis	NCBI:txid89462	Bovidae	Artiodactyla	Laurasiatheria	TRUE	FALSE	FALSE
Capricornis sumatraensis	NCBI:txid34865	Bovidae	Artiodactyla	Laurasiatheria	TRUE	FALSE	FALSE
Connochaetes taurinus	NCBI:txid9927	Bovidae	Artiodactyla	Laurasiatheria	TRUE	FALSE	FALSE
Kobus leche	NCBI:txid59531	Bovidae	Artiodactyla	Laurasiatheria	TRUE	FALSE	FALSE
Litocranius walleri	NCBI:txid69311	Bovidae	Artiodactyla	Laurasiatheria	TRUE	FALSE	FALSE
Nanger dama	NCBI:txid67940	Bovidae	Artiodactyla	Laurasiatheria	TRUE	FALSE	FALSE
Ovis aries	NCBI:txid9940	Bovidae	Artiodactyla	Laurasiatheria	TRUE	FALSE	FALSE
Procapra przewalskii	NCBI:txid157668	Bovidae	Artiodactyla	Laurasiatheria	TRUE	FALSE	FALSE
Camelus dromedarius	NCBI:txid9838	Camelidae	Artiodactyla	Laurasiatheria	FALSE	FALSE	FALSE
Lama glama	NCBI:txid9844	Camelidae	Artiodactyla	Laurasiatheria	FALSE	FALSE	FALSE
Lama guanicoe	NCBI:txid9840	Camelidae	Artiodactyla	Laurasiatheria	FALSE	FALSE	FALSE
Camelus bactrianus	NCBI:txid9837	Camelidae	Artiodactyla	Laurasiatheria	TRUE	FALSE	FALSE
Vicugna pacos	NCBI:txid30538	Camelidae	Artiodactyla	Laurasiatheria	TRUE	FALSE	FALSE
Lycaon pictus	NCBI:txid9622	Canidae	Carnivora	Laurasiatheria	FALSE	FALSE	FALSE
Nyctereutes procyonoides	NCBI:txid34880	Canidae	Carnivora	Laurasiatheria	FALSE	FALSE	FALSE
Urocyon cinereoargenteus	NCBI:txid55040	Canidae	Carnivora	Laurasiatheria	FALSE	FALSE	FALSE
Vulpes vulpes	NCBI:txid9627	Canidae	Carnivora	Laurasiatheria	TRUE	FALSE	TRUE
Axis porcinus	NCBI:txid57737	Cervidae	Artiodactyla	Laurasiatheria	FALSE	FALSE	FALSE
Cervus canadensis	NCBI:txid1574408	Cervidae	Artiodactyla	Laurasiatheria	FALSE	FALSE	FALSE
Dama dama	NCBI:txid30532	Cervidae	Artiodactyla	Laurasiatheria	FALSE	FALSE	FALSE
Odocoileus virginianus	NCBI:txid9874	Cervidae	Artiodactyla	Laurasiatheria	FALSE	FALSE	FALSE
Rangifer tarandus	NCBI:txid9870	Cervidae	Artiodactyla	Laurasiatheria	FALSE	FALSE	FALSE
Rucervus eldii	NCBI:txid1088090	Cervidae	Artiodactyla	Laurasiatheria	FALSE	FALSE	FALSE
Rusa alfredi	NCBI:txid1088129	Cervidae	Artiodactyla	Laurasiatheria	FALSE	FALSE	FALSE
Alces alces	NCBI:txid9852	Cervidae	Artiodactyla	Laurasiatheria	TRUE	FALSE	FALSE
Capreolus capreolus	NCBI:txid9858	Cervidae	Artiodactyla	Laurasiatheria	TRUE	FALSE	FALSE
Cervus elaphus	NCBI:txid9860	Cervidae	Artiodactyla	Laurasiatheria	TRUE	FALSE	FALSE
Muntiacus reevesi	NCBI:txid9886	Cervidae	Artiodactyla	Laurasiatheria	TRUE	FALSE	TRUE
Odocoileus hemionus	NCBI:txid9872	Cervidae	Artiodactyla	Laurasiatheria	TRUE	FALSE	FALSE
Equus asinus	NCBI:txid9793	Equidae	Perissodactyla	Laurasiatheria	FALSE	FALSE	FALSE
Equus caballus	NCBI:txid9796	Equidae	Perissodactyla	Laurasiatheria	TRUE	FALSE	FALSE
Erinaceus europaeus	NCBI:txid9365	Erinaceidae	Eulipotyphla	Laurasiatheria	TRUE	TRUE	TRUE
Cryptoprocta ferox	NCBI:txid94188	Eupleridae	Carnivora	Laurasiatheria	TRUE	FALSE	FALSE
Caracal caracal	NCBI:txid61394	Felidae	Carnivora	Laurasiatheria	FALSE	FALSE	FALSE
Felis catus	NCBI:txid9685	Felidae	Carnivora	Laurasiatheria	FALSE	FALSE	FALSE
Felis chaus	NCBI:txid61376	Felidae	Carnivora	Laurasiatheria	FALSE	FALSE	FALSE
Felis nigripes	NCBI:txid61379	Felidae	Carnivora	Laurasiatheria	FALSE	FALSE	FALSE
Leopardus geoffroyi	NCBI:txid46844	Felidae	Carnivora	Laurasiatheria	FALSE	FALSE	FALSE
Lynx canadensis	NCBI:txid61383	Felidae	Carnivora	Laurasiatheria	FALSE	FALSE	FALSE
Panthera leo	NCBI:txid9689	Felidae	Carnivora	Laurasiatheria	FALSE	FALSE	FALSE
Panthera pardus	NCBI:txid9691	Felidae	Carnivora	Laurasiatheria	FALSE	FALSE	FALSE
Prionailurus bengalensis	NCBI:txid37029	Felidae	Carnivora	Laurasiatheria	FALSE	FALSE	FALSE
Puma concolor	NCBI:txid9696	Felidae	Carnivora	Laurasiatheria	FALSE	FALSE	FALSE
Acinonyx jubatus	NCBI:txid32536	Felidae	Carnivora	Laurasiatheria	TRUE	FALSE	FALSE
Giraffa camelopardalis	NCBI:txid9894	Giraffidae	Artiodactyla	Laurasiatheria	TRUE	FALSE	FALSE
Okapia johnstoni	NCBI:txid86973	Giraffidae	Artiodactyla	Laurasiatheria	TRUE	FALSE	FALSE
Helogale parvula	NCBI:txid210647	Herpestidae	Carnivora	Laurasiatheria	TRUE	FALSE	FALSE
Hexaprotodon liberiensis	NCBI:txid56798	Hippopotamidae	Artiodactyla	Laurasiatheria	TRUE	FALSE	FALSE
Proteles cristata	NCBI:txid9680	Hyaenidae	Carnivora	Laurasiatheria	FALSE	FALSE	FALSE
Crocuta crocuta	NCBI:txid9678	Hyaenidae	Carnivora	Laurasiatheria	TRUE	FALSE	FALSE
Manis pentadactyla	NCBI:txid143292	Manidae	Pholidota	Laurasiatheria	TRUE	FALSE	FALSE
Moschus berezovskii	NCBI:txid68408	Moschidae	Artiodactyla	Laurasiatheria	TRUE	FALSE	FALSE
Eira barbara	NCBI:txid204263	Mustelidae	Carnivora	Laurasiatheria	FALSE	FALSE	FALSE
Gulo gulo	NCBI:txid48420	Mustelidae	Carnivora	Laurasiatheria	FALSE	FALSE	FALSE
Martes zibellina	NCBI:txid36722	Mustelidae	Carnivora	Laurasiatheria	FALSE	FALSE	FALSE
Martes foina	NCBI:txid9659	Mustelidae	Carnivora	Laurasiatheria	TRUE	FALSE	FALSE
Meles meles	NCBI:txid9662	Mustelidae	Carnivora	Laurasiatheria	TRUE	FALSE	FALSE
Mustela erminea	NCBI:txid36723	Mustelidae	Carnivora	Laurasiatheria	TRUE	FALSE	FALSE
Procyon lotor	NCBI:txid9654	Procyonidae	Carnivora	Laurasiatheria	TRUE	FALSE	FALSE
Diceros bicornis	NCBI:txid9805	Rhinocerotidae	Perissodactyla	Laurasiatheria	FALSE	FALSE	FALSE
Ceratotherium simum	NCBI:txid9807	Rhinocerotidae	Perissodactyla	Laurasiatheria	TRUE	TRUE	TRUE
Sorex araneus	NCBI:txid42254	Soricidae	Eulipotyphla	Laurasiatheria	TRUE	FALSE	FALSE
Suncus etruscus	NCBI:txid109475	Soricidae	Eulipotyphla	Laurasiatheria	TRUE	FALSE	FALSE
Phacochoerus africanus	NCBI:txid41426	Suidae	Artiodactyla	Laurasiatheria	FALSE	FALSE	FALSE
Sus scrofa	NCBI:txid9823	Suidae	Artiodactyla	Laurasiatheria	TRUE	FALSE	FALSE
Condylura cristata	NCBI:txid143302	Talpidae	Eulipotyphla	Laurasiatheria	TRUE	FALSE	FALSE
Scalopus aquaticus	NCBI:txid71119	Talpidae	Eulipotyphla	Laurasiatheria	TRUE	FALSE	FALSE
Talpa occidentalis	NCBI:txid50954	Talpidae	Eulipotyphla	Laurasiatheria	TRUE	FALSE	FALSE
Tapirus indicus	NCBI:txid9802	Tapiridae	Perissodactyla	Laurasiatheria	TRUE	FALSE	FALSE
Catagonus wagneri	NCBI:txid51154	Tayassuidae	Artiodactyla	Laurasiatheria	TRUE	FALSE	FALSE
Tragulus kanchil	NCBI:txid1088131	Tragulidae	Artiodactyla	Laurasiatheria	TRUE	FALSE	FALSE
Helarctos malayanus	NCBI:txid9634	Ursidae	Carnivora	Laurasiatheria	FALSE	FALSE	FALSE
Tremarctos ornatus	NCBI:txid9638	Ursidae	Carnivora	Laurasiatheria	FALSE	FALSE	FALSE
Ursus americanus	NCBI:txid9643	Ursidae	Carnivora	Laurasiatheria	FALSE	FALSE	FALSE
Ursus maritimus	NCBI:txid29073	Ursidae	Carnivora	Laurasiatheria	FALSE	FALSE	FALSE
Ursus thibetanus	NCBI:txid9642	Ursidae	Carnivora	Laurasiatheria	TRUE	FALSE	FALSE
Cavia porcellus	NCBI:txid10141	Caviidae	Rodentia	Euarchontoglires	TRUE	FALSE	FALSE
Cercocebus atys	NCBI:txid9531	Cercopithecidae	Primates	Euarchontoglires	FALSE	FALSE	FALSE
Chlorocebus aethiops	NCBI:txid9534	Cercopithecidae	Primates	Euarchontoglires	FALSE	FALSE	FALSE
Chlorocebus sabaeus	NCBI:txid60711	Cercopithecidae	Primates	Euarchontoglires	FALSE	FALSE	FALSE
Erythrocebus patas	NCBI:txid9538	Cercopithecidae	Primates	Euarchontoglires	FALSE	FALSE	FALSE
Macaca arctoides	NCBI:txid9540	Cercopithecidae	Primates	Euarchontoglires	FALSE	FALSE	FALSE
Macaca nemestrina	NCBI:txid9545	Cercopithecidae	Primates	Euarchontoglires	FALSE	FALSE	FALSE
Macaca nigra	NCBI:txid54600	Cercopithecidae	Primates	Euarchontoglires	FALSE	FALSE	FALSE
Mandrillus leucophaeus	NCBI:txid9568	Cercopithecidae	Primates	Euarchontoglires	FALSE	FALSE	FALSE
Papio anubis	NCBI:txid9555	Cercopithecidae	Primates	Euarchontoglires	FALSE	FALSE	FALSE
Papio hamadryas	NCBI:txid9557	Cercopithecidae	Primates	Euarchontoglires	FALSE	FALSE	FALSE
Theropithecus gelada	NCBI:txid9565	Cercopithecidae	Primates	Euarchontoglires	FALSE	FALSE	FALSE
Macaca mulatta	NCBI:txid9544	Cercopithecidae	Primates	Euarchontoglires	TRUE	FALSE	FALSE
Chinchilla lanigera	NCBI:txid34839	Chinchillidae	Rodentia	Euarchontoglires	TRUE	FALSE	FALSE
Mesocricetus auratus	NCBI:txid10036	Cricetidae	Rodentia	Euarchontoglires	TRUE	FALSE	FALSE
Microtus ochrogaster	NCBI:txid79684	Cricetidae	Rodentia	Euarchontoglires	TRUE	FALSE	FALSE
Onychomys arenicola	NCBI:txid38679	Cricetidae	Rodentia	Euarchontoglires	TRUE	FALSE	FALSE
Peromyscus californicus	NCBI:txid42520	Cricetidae	Rodentia	Euarchontoglires	TRUE	FALSE	FALSE
Peromyscus eremicus	NCBI:txid42410	Cricetidae	Rodentia	Euarchontoglires	TRUE	FALSE	FALSE
Peromyscus leucopus	NCBI:txid10041	Cricetidae	Rodentia	Euarchontoglires	TRUE	FALSE	FALSE
Peromyscus maniculatus	NCBI:txid10042	Cricetidae	Rodentia	Euarchontoglires	TRUE	FALSE	FALSE
Reithrodontomys megalotis	NCBI:txid44234	Cricetidae	Rodentia	Euarchontoglires	TRUE	FALSE	FALSE
Sigmodon hispidus	NCBI:txid42415	Cricetidae	Rodentia	Euarchontoglires	TRUE	FALSE	FALSE
Ctenodactylus gundi	NCBI:txid10166	Ctenodactylidae	Rodentia	Euarchontoglires	TRUE	FALSE	FALSE
Erethizon dorsatum	NCBI:txid34844	Erethizontidae	Rodentia	Euarchontoglires	TRUE	FALSE	FALSE
Dipodomys ordii	NCBI:txid10020	Heteromydae	Rodentia	Euarchontoglires	TRUE	FALSE	FALSE
Perognathus longimembris	NCBI:txid38669	Heteromyidae	Rodentia	Euarchontoglires	TRUE	FALSE	FALSE
Gorilla gorilla	NCBI:txid9593	Hominidae	Primates	Euarchontoglires	FALSE	FALSE	FALSE
Pan paniscus	NCBI:txid9597	Hominidae	Primates	Euarchontoglires	FALSE	FALSE	FALSE
Homo sapiens	NCBI:txid9606	Hominidae	Primates	Euarchontoglires	TRUE	FALSE	TRUE
Hydrochoerus hydrochaeris	NCBI:txid10149	Hydrochaeridae	Rodentia	Euarchontoglires	TRUE	FALSE	FALSE
Hystrix brachyura	NCBI:txid143286	Hystricidae	Rodentia	Euarchontoglires	TRUE	FALSE	FALSE
Lemur catta	NCBI:txid9447	Lemuridae	Primates	Euarchontoglires	TRUE	FALSE	FALSE
Sylvilagus floridanus	NCBI:txid9988	Leporidae	Lagomorpha	Euarchontoglires	FALSE	FALSE	FALSE
Lepus timidus	NCBI:txid62621	Leporidae	Lagomorpha	Euarchontoglires	TRUE	FALSE	FALSE
Oryctolagus cuniculus	NCBI:txid9986	Leporidae	Lagomorpha	Euarchontoglires	TRUE	FALSE	FALSE
Sylvilagus bachmani	NCBI:txid365149	Leporidae	Lagomorpha	Euarchontoglires	TRUE	FALSE	FALSE
Acomys cahirinus	NCBI:txid10068	Muridae	Rodentia	Euarchontoglires	TRUE	FALSE	FALSE
Arvicanthis niloticus	NCBI:txid61156	Muridae	Rodentia	Euarchontoglires	TRUE	FALSE	FALSE
Meriones unguiculatus	NCBI:txid10047	Muridae	Rodentia	Euarchontoglires	TRUE	FALSE	FALSE
Mus musculus	NCBI:txid10090	Muridae	Rodentia	Euarchontoglires	TRUE	FALSE	FALSE
Psammomys obesus	NCBI:txid48139	Muridae	Rodentia	Euarchontoglires	TRUE	FALSE	FALSE
Rattus norvegicus	NCBI:txid10116	Muridae	Rodentia	Euarchontoglires	TRUE	TRUE	TRUE
Rhombomys opimus	NCBI:txid186474	Muridae	Rodentia	Euarchontoglires	TRUE	FALSE	FALSE
Ochotona curzoniae	NCBI:txid130825	Ochotonidae	Lagomorpha	Euarchontoglires	TRUE	FALSE	FALSE
Ochotona princeps	NCBI:txid9978	Ochotonidae	Lagomorpha	Euarchontoglires	TRUE	FALSE	FALSE
Octodon degus	NCBI:txid10160	Octodontidae	Rodentia	Euarchontoglires	TRUE	FALSE	FALSE
Marmota himalayana	NCBI:txid93163	Sciuridae	Rodentia	Euarchontoglires	FALSE	FALSE	FALSE
Marmota vancouverensis	NCBI:txid93167	Sciuridae	Rodentia	Euarchontoglires	FALSE	FALSE	FALSE
Spermophilus citellus	NCBI:txid9997	Sciuridae	Rodentia	Euarchontoglires	FALSE	FALSE	FALSE
Ictidomys tridecemlineatus	NCBI:txid43179	Sciuridae	Rodentia	Euarchontoglires	TRUE	FALSE	FALSE
Marmota monax	NCBI:txid9995	Sciuridae	Rodentia	Euarchontoglires	TRUE	FALSE	FALSE
Tamias sibiricus	NCBI:txid64680	Sciuridae	Rodentia	Euarchontoglires	TRUE	FALSE	FALSE
Xerus rutilus	NCBI:txid226860	Sciuridae	Rodentia	Euarchontoglires	TRUE	FALSE	FALSE
Thryonomys swinderianus	NCBI:txid10169	Thryonomyidae	Rodentia	Euarchontoglires	TRUE	FALSE	FALSE
Tolypeutes matacus	NCBI:txid183749	Chlamyphoridae	Cingulata	Afrotheria+Xenarthra	TRUE	TRUE	TRUE
Dasypus novemcinctus	NCBI:txid9361	Dasypodidae	Cingulata	Afrotheria+Xenarthra	TRUE	FALSE	FALSE
Elephas maximus	NCBI:txid9783	Elephantidae	Proboscidea	Afrotheria+Xenarthra	FALSE	FALSE	FALSE
Loxodonta africana	NCBI:txid9785	Elephantidae	Proboscidea	Afrotheria+Xenarthra	TRUE	TRUE	TRUE
Elephantulus edwardii	NCBI:txid28737	Macroscelididae	Macroscelidea	Afrotheria+Xenarthra	TRUE	FALSE	FALSE
Rhynchocyon petersi	NCBI:txid320637	Macroscelididae	Macroscelidea	Afrotheria+Xenarthra	TRUE	FALSE	TRUE
Orycteropus afer	NCBI:txid9818	Orycteropodidae	Tubulidentata	Afrotheria+Xenarthra	TRUE	FALSE	FALSE
Procavia capensis	NCBI:txid9813	Procaviidae	Hyracoidea	Afrotheria+Xenarthra	TRUE	FALSE	FALSE
Echinops telfairi	NCBI:txid9371	Tenrecidae	Tenrecidae	Afrotheria+Xenarthra	TRUE	FALSE	FALSE
Dasyurus viverrinus	NCBI:txid9279	Dasyuridae	Dasyuromorphia	Marsupialia	FALSE	FALSE	FALSE
Sarcophilus harrisii	NCBI:txid9305	Dasyuridae	Dasyuromorphia	Marsupialia	TRUE	FALSE	FALSE
Monodelphis domestica	NCBI:txid13616	Didelphidae	Didelphimorphia	Marsupialia	TRUE	FALSE	FALSE
Lagorchestes hirsutus	NCBI:txid65632	Macropodidae	Diprotodontia	Marsupialia	FALSE	FALSE	FALSE
Macropus giganteus	NCBI:txid9317	Macropodidae	Diprotodontia	Marsupialia	FALSE	FALSE	FALSE
Macropus fuliginosus	NCBI:txid9316	Macropodidae	Diprotodontia	Marsupialia	TRUE	TRUE	TRUE
Bettongia penicillata	NCBI:txid69259	Potoroidae	Diprotodontia	Marsupialia	TRUE	FALSE	FALSE
Vombatus ursinus	NCBI:txid29139	Vombatidae	Diprotodontia	Marsupialia	TRUE	FALSE	FALSE
Tachyglossus aculeatus	NCBI:txid9261	Tachyglossidae	Monotremata	Monotremata	TRUE	TRUE	TRUE

### Sheet: SupplementaryTable2
species	assembly	busco.lineage_dataset	busco.complete	busco.single_copy	busco.multicopy	busco.fragmented	busco.missing	busco.version
Ammotragus_lervia	GCA_002201775.1	mammalia_odb10	0.944	0.928	0.016	0.021	0.034	5.8.0
Axis_porcinus	GCA_003798545.1	mammalia_odb10	0.955	0.927	0.029	0.015	0.029	5.8.0
Bos_taurus	GCA_002263795.3	mammalia_odb10	0.938	0.92	0.018	0.017	0.045	5.8.0
Camelus_dromedarius	GCA_000803125.3	mammalia_odb10	0.943	0.936	0.007	0.015	0.042	5.8.0
Capra_hircus	GCA_001704415.2	mammalia_odb10	0.936	0.919	0.017	0.019	0.045	5.8.0
Caracal_caracal	GCA_016801355.1	mammalia_odb10	0.936	0.932	0.004	0.024	0.04	5.8.0
Cercocebus_atys	GCF_000955945.1	primates_odb10	0.986502	0.982293	0.004209	0.00711176	0.00638607	4.0.2
Cervus_canadensis	GCF_019320065.1	cetartiodactyla_odb10	0.978253	0.942782	0.0354706	0.00539932	0.016348	4.1.4
Chlorocebus_aethiops	GCA_023783515.1	mammalia_odb10	0.947	0.927	0.02	0.017	0.035	5.8.0
Chlorocebus_sabaeus	GCF_015252025.1	primates_odb10	0.98418	0.966618	0.0175617	0.00566038	0.0101597	4.0.2
Dama_dama	GCF_033118175.1	cetartiodactyla_odb10	0.990101	0.958455	0.031646	0.00232471	0.00757405	4.1.4
Dasyurus_viverrinus	GCA_028643805.1	mammalia_odb10	0.83	0.82	0.011	0.054	0.115	5.8.0
Diceros_bicornis	GCA_004027315.2	mammalia_odb10	0.944	0.938	0.005	0.013	0.043	5.8.0
Eira_barbara	GCA_020311275.1	mammalia_odb10	0.964	0.955	0.009	0.01	0.026	5.8.0
Elephas_maximus	GCA_033060105.1	eutheria_odb10	0.948	0.94	0.008	0.008	0.044	5.8.0
Equus_asinus	GCA_016077325.2	mammalia_odb10	0.957	0.949	0.008	0.014	0.03	5.8.0
Erythrocebus_patas	GCA_023783455.1	mammalia_odb10	0.938	0.917	0.021	0.02	0.041	5.8.0
Felis_catus	GCA_000181335.2	mammalia_odb10	0.905	0.901	0.004	0.035	0.06	5.8.0
Felis_chaus	GCA_019924945.1	mammalia_odb10	0.938	0.932	0.006	0.015	0.047	5.8.0
Felis_nigripes	GCA_032458615.1	carnivora_odb10	0.952	0.945	0.007	0.01	0.038	5.8.0
Gorilla_gorilla	GCF_008122165.1	primates_odb10	0.959361	0.953266	0.00609579	0.00725689	0.0333817	4.0.2
Gulo_gulo	GCA_024510155.1	carnivora_odb10	0.957	0.947	0.01	0.008	0.036	5.8.0
Helarctos_malayanus	GCA_028533245.1	carnivora_odb10	0.918	0.911	0.008	0.02	0.061	5.8.0
Lagorchestes_hirsutus	GCA_028533205.1	mammalia_odb10	0.878	0.852	0.027	0.034	0.088	5.8.2
Lama_glama	GCA_013239585.1	mammalia_odb10	0.953	0.946	0.007	0.015	0.032	5.8.0
Lama_guanicoe	GCA_013239625.1	mammalia_odb10	0.944	0.937	0.007	0.014	0.042	5.8.0
Leopardus_geoffroyi	GCF_018350155.1	carnivora_odb10	0.989588	0.982554	0.00703351	0.00227555	0.00813681	4.1.4
Lycaon_pictus	GCA_001883655.1	mammalia_odb10	0.913	0.9	0.013	0.027	0.06	5.8.0
Lynx_canadensis	GCA_007474595.2	mammalia_odb10	0.941	0.936	0.005	0.017	0.042	5.8.0
Macaca_arctoides	GCA_021188215.1	mammalia_odb10	0.938	0.922	0.015	0.027	0.036	5.8.0
Macaca_nemestrina	GCA_000956065.1	mammalia_odb10	0.95	0.932	0.018	0.018	0.032	5.8.0
Macaca_nigra	GCA_928851695.1	mammalia_odb10	0.944	0.925	0.018	0.024	0.032	5.8.0
Macropus_giganteus	GCA_028627215.1	mammalia_odb10	0.867	0.847	0.02	0.039	0.094	5.8.0
Mandrillus_leucophaeus	GCA_000951045.1	mammalia_odb10	0.916	0.901	0.016	0.039	0.044	5.8.0
Marmota_himalayana	GCA_005280165.1	mammalia_odb10	0.921	0.903	0.018	0.022	0.057	5.8.0
Marmota_vancouverensis	GCA_005458795.1	mammalia_odb10	0.888	0.871	0.017	0.052	0.06	5.8.0
Martes_zibellina	GCA_040938815.1	carnivora_odb10	0.949	0.94	0.009	0.01	0.041	5.8.0
Nyctereutes_procyonoides	GCF_905146905.1	carnivora_odb10	0.981658	0.946904	0.0347538	0.0034478	0.0148945	4.1.4
Odocoileus_virginianus	GCA_023699985.4	cetartiodactyla_odb10	0.945	0.912	0.032	0.012	0.043	5.8.0
Oreamnos_americanus	GCA_009758055.1	mammalia_odb10	0.866	0.853	0.014	0.052	0.081	5.8.0
Oryx_dammah	GCF_014754425.2	cetartiodactyla_odb10	0.987027	0.947432	0.039595	0.00487439	0.00809899	4.0.2
Ovibos_moschatus	GCA_021462335.1	mammalia_odb10	0.951	0.93	0.021	0.016	0.033	5.8.0
Pan_paniscus	GCA_013052645.3	mammalia_odb10	0.952	0.928	0.024	0.017	0.031	5.8.0
Panthera_leo	GCF_018350215.1	carnivora_odb10	0.958144	0.9498	0.00834368	0.00213764	0.0397187	4.1.4
Panthera_pardus	GCA_001857705.1	mammalia_odb10	0.957	0.951	0.006	0.014	0.029	5.8.0
Papio_anubis	GCF_008728515.1	primates_odb10	0.972424	0.952612	0.0198113	0.0065312	0.021045	4.0.2
Papio_hamadryas	GCA_023781915.1	mammalia_odb10	0.947	0.927	0.019	0.019	0.034	5.8.0
Phacochoerus_africanus	GCF_016906955.1	cetartiodactyla_odb10	0.982977	0.978628	0.00434946	0.00539932	0.0116235	4.1.4
Prionailurus_bengalensis	GCA_018119505.1	carnivora_odb10	0.87	0.864	0.006	0.034	0.095	5.8.2
Proteles_cristata	GCA_017311185.1	mammalia_odb10	0.925	0.919	0.006	0.025	0.05	5.8.0
Puma_concolor	GCF_003327715.1	carnivora_odb10	0.877465	0.874362	0.00310302	0.0319266	0.0906082	4.0.2
Rangifer_tarandus	GCA_022457185.1	mammalia_odb10	0.918	0.878	0.04	0.036	0.046	5.8.0
Rucervus_eldii	GCA_034233915.1	cetartiodactyla_odb10	0.952	0.919	0.033	0.012	0.036	5.8.0
Rusa_alfredi	GCA_038501445.1	cetartiodactyla_odb10	0.957	0.931	0.026	0.012	0.031	5.8.0
Spermophilus_citellus	GCA_964194105.1	glires_odb10	0.96	0.922	0.038	0.01	0.031	5.8.0
Sylvilagus_floridanus	GCA_949820135.1	glires_odb10	0.945	0.928	0.017	0.012	0.044	5.8.0
Syncerus_caffer	GCA_006408785.2	cetartiodactyla_odb10	0.909	0.889	0.019	0.034	0.058	5.8.0
Theropithecus_gelada	GCA_003255815.1	mammalia_odb10	0.95	0.925	0.024	0.021	0.029	5.8.0
Tremarctos_ornatus	GCA_018398825.1	mammalia_odb10	0.862	0.858	0.004	0.047	0.091	5.8.0
Urocyon_cinereoargenteus	GCA_032313775.1	carnivora_odb10	0.953	0.93	0.023	0.008	0.039	5.8.0
Ursus_americanus	GCA_020975775.1	mammalia_odb10	0.954	0.949	0.005	0.015	0.031	5.8.0
Ursus_maritimus	GCA_017311325.1	mammalia_odb10	0.937	0.932	0.006	0.016	0.046	5.8.0
Acinonyx_jubatus	GCF_027475565.1	carnivora_odb10	0.987243	0.981175	0.00606813	0.00310302	0.00965384	4.1.4
Acomys_cahirinus	GCA_029890205.1	glires_odb10	0.96	0.947	0.013	0.007	0.033	5.8.0
Addax_nasomaculatus	GCA_019593525.1	mammalia_odb10	0.893	0.883	0.011	0.038	0.068	5.8.0
Alces_alces	GCA_964270355.1	cetartiodactyla_odb10	0.958	0.928	0.03	0.012	0.029	5.8.0
Arvicanthis_niloticus	GCF_011762505.1	glires_odb10	0.991521	0.969633	0.0218872	0.00289897	0.00558052	4.0.2
Bettongia_penicillata	GCA_023548195.1	mammalia_odb10	0.94	0.915	0.025	0.012	0.048	5.8.0
Bison_bison	GCA_000754665.1	mammalia_odb10	0.901	0.884	0.017	0.039	0.06	5.8.0
Bubalus_bubalis	GCF_019923935.1	cetartiodactyla_odb10	0.984177	0.969554	0.0146232	0.00389951	0.0119235	4.1.4
Camelus_bactrianus	GCF_000767855.1	cetartiodactyla_odb10	0.970379	0.963255	0.00712411	0.0155981	0.0140232	4.1.4
Capreolus_capreolus	GCA_951849835.1	cetartiodactyla_odb10	0.962	0.927	0.035	0.01	0.028	5.8.0
Capricornis_sumatraensis	GCF_032405125.1	cetartiodactyla_odb10	0.987776	0.978028	0.00974878	0.00584927	0.0063742	5.7.1
Catagonus_wagneri	GCA_004024745.2	mammalia_odb10	0.961	0.956	0.005	0.009	0.029	5.8.0
Cavia_porcellus	GCF_034190915.1	glires_odb10	0.985868	0.971808	0.01406	0.00420351	0.00992897	4.1.4
Ceratotherium_simum	GCF_000283155.1	laurasiatheria_odb10	0.988066	0.984633	0.00343306	0.00613046	0.0058035	4.0.2
Cervus_elaphus	GCF_910594005.1	cetartiodactyla_odb10	0.990326	0.955456	0.0348706	0.00292463	0.00674916	4.1.4
Chinchilla_lanigera	GCF_000276665.1	glires_odb10	0.987824	0.981954	0.00587042	0.00514567	0.00703	4.0.2
Condylura_cristata	GCF_000260355.1	laurasiatheria_odb10	0.925699	0.921857	0.00384175	0.0242766	0.0500245	4.0.2
Connochaetes_taurinus	GCA_006408615.1	cetartiodactyla_odb10	0.901	0.89	0.012	0.037	0.062	5.8.0
Crocuta_crocuta	GCA_008692635.1	mammalia_odb10	0.94	0.933	0.007	0.024	0.036	5.8.0
Cryptoprocta_ferox	GCA_004023885.1	mammalia_odb10	0.868	0.856	0.011	0.064	0.068	5.8.0
Ctenodactylus_gundi	GCA_004027205.1	mammalia_odb10	0.913	0.909	0.004	0.036	0.051	5.8.0
Dasypus_novemcinctus	GCF_000208655.3	mammalia_odb10	0.882	0.854	0.028	0.045	0.073	5.8.0
Dipodomys_ordii	GCF_000151885.1	glires_odb10	0.93789	0.931512	0.00637774	0.0347152	0.0273953	4.0.2
Echinops_telfairi	GCF_000313985.2	eutheria_odb10	0.935333	0.917121	0.0182122	0.0257786	0.0388879	4.1.4
Elephantulus_edwardii	GCF_000299155.1	eutheria_odb10	0.964016	0.939733	0.0242829	0.0122295	0.0237551	4.0.2
Equus_caballus	GCF_002863925.1	laurasiatheria_odb10	0.987657	0.976296	0.0113618	0.00465915	0.00768351	5.7.1
Erethizon_dorsatum	GCA_028451465.1	glires_odb10	0.959	0.942	0.017	0.007	0.034	5.8.0
Erinaceus_europaeus	GCF_000296755.1	laurasiatheria_odb10	0.948586	0.939268	0.00931829	0.0201896	0.0312245	4.0.2
Giraffa_camelopardalis	GCA_017591445.1	mammalia_odb10	0.932	0.9	0.032	0.019	0.049	5.8.0
Helogale_parvula	GCA_004023845.1	mammalia_odb10	0.839	0.827	0.012	0.079	0.081	5.8.0
Hexaprotodon_liberiensis	GCA_023065765.1	mammalia_odb10	0.953	0.912	0.041	0.007	0.041	5.8.0
Homo_sapiens	GCF_000001405.40	primates_odb10	0.988752	0.979318	0.00943396	0.00457184	0.00667634	5.7.1
Hydrochoerus_hydrochaeris	GCA_015741225.1	glires_odb10	0.931	0.919	0.011	0.016	0.053	5.8.0
Hystrix_brachyura	GCA_016801275.1	glires_odb10	0.943	0.932	0.011	0.011	0.046	5.8.0
Ictidomys_tridecemlineatus	GCF_000236235.1	glires_odb10	0.969416	0.945499	0.0239165	0.0173938	0.0131903	4.0.2
Kobus_leche	GCA_014926565.1	cetartiodactyla_odb10	0.926	0.902	0.024	0.026	0.049	5.8.0
Lemur_catta	GCA_020740605.1	mammalia_odb10	0.942	0.93	0.011	0.011	0.048	5.8.0
Lepus_timidus	GCA_009760805.1	mammalia_odb10	0.825	0.811	0.014	0.063	0.113	5.8.0
Litocranius_walleri	GCA_006410535.1	mammalia_odb10	0.94	0.908	0.032	0.024	0.037	5.8.0
Loxodonta_africana	GCF_000001905.1	eutheria_odb10	0.952578	0.946771	0.00580679	0.0206757	0.0267464	4.0.2
Macaca_mulatta	GCF_003339765.1	primates_odb10	0.993396	0.984906	0.00849057	0.0021045	0.00449927	4.0.2
Macropus_fuliginosus	GCA_028583105.1	mammalia_odb10	0.823	0.804	0.019	0.057	0.12	5.8.0
Manis_pentadactyla	GCF_014570555.1	laurasiatheria_odb10	0.96804	0.951774	0.0162661	0.0102174	0.0217427	4.0.2
Marmota_monax	GCA_021218885.1	mammalia_odb10	0.966	0.934	0.032	0.009	0.025	5.8.0
Martes_foina	GCA_040938555.1	carnivora_odb10	0.949	0.941	0.009	0.01	0.041	5.8.0
Meles_meles	GCA_922984935.2	mammalia_odb10	0.947	0.931	0.016	0.011	0.042	5.8.0
Meriones_unguiculatus	GCF_002204375.1	glires_odb10	0.940716	0.893173	0.0475431	0.0357298	0.0235541	4.0.2
Mesocricetus_auratus	GCA_017639785.1	mammalia_odb10	0.945	0.931	0.014	0.012	0.043	5.8.0
Microtus_ochrogaster	GCF_000317375.1	glires_odb10	0.984273	0.977098	0.00717495	0.00797217	0.00775475	4.0.2
Monodelphis_domestica	GCF_000002295.2	mammalia_odb10	0.915673	0.903425	0.012248	0.0203772	0.0639497	4.0.2
Moschus_berezovskii	GCF_022376915.1	cetartiodactyla_odb10	0.971129	0.945182	0.0259468	0.00509936	0.023772	4.1.4
Muntiacus_reevesi	GCF_963930625.1	cetartiodactyla_odb10	0.987477	0.978253	0.00922385	0.00464942	0.00787402	5.7.1
Mus_musculus	GCF_000001635.27	glires_odb10	0.994637	0.98594	0.00869691	0.00159443	0.00376866	4.1.4
Mustela_erminea	GCA_009829155.1	mammalia_odb10	0.962	0.95	0.013	0.009	0.029	5.8.0
Nanger_dama	GCA_917880005.1	mammalia_odb10	0.847	0.833	0.014	0.051	0.101	5.8.0
Ochotona_curzoniae	GCA_017591425.1	mammalia_odb10	0.957	0.888	0.069	0.01	0.033	5.8.0
Ochotona_princeps	GCF_014633375.1	glires_odb10	0.944195	0.932889	0.011306	0.025221	0.0305841	4.0.2
Octodon_degus	GCA_000260255.1	mammalia_odb10	0.946	0.889	0.057	0.017	0.038	5.8.0
Odocoileus_hemionus	GCA_020976825.1	cetartiodactyla_odb10	0.941	0.909	0.032	0.012	0.046	5.8.0
Okapia_johnstoni	GCA_001660835.1	mammalia_odb10	0.821	0.808	0.013	0.08	0.099	5.8.0
Onychomys_arenicola	GCA_949786405.1	glires_odb10	0.955	0.943	0.012	0.007	0.038	5.8.0
Orycteropus_afer	GCF_000298275.1	eutheria_odb10	0.964631	0.954865	0.00976597	0.0123174	0.0230512	4.1.4
Oryctolagus_cuniculus	GCF_000003625.3	glires_odb10	0.925931	0.912596	0.0133353	0.0141325	0.0599362	4.0.2
Ovis_aries	GCF_016772045.1	cetartiodactyla_odb10	0.991001	0.969329	0.0216723	0.00262467	0.0063742	4.1.4
Perognathus_longimembris	GCF_023159225.1	glires_odb10	0.967966	0.934628	0.0333382	0.00558052	0.0264531	4.1.4
Peromyscus_californicus	GCA_007827085.3	mammalia_odb10	0.946	0.928	0.017	0.012	0.043	5.8.0
Peromyscus_eremicus	GCA_902702925.1	mammalia_odb10	0.864	0.846	0.019	0.05	0.086	5.8.0
Peromyscus_leucopus	GCA_004664715.2	mammalia_odb10	0.93	0.902	0.028	0.014	0.056	5.8.0
Peromyscus_maniculatus	GCA_003704035.3	mammalia_odb10	0.941	0.925	0.016	0.016	0.043	5.8.0
Procapra_przewalskii	GCA_006410515.1	cetartiodactyla_odb10	0.9	0.886	0.014	0.034	0.066	5.8.0
Procavia_capensis	GCA_004026925.2	mammalia_odb10	0.94	0.934	0.006	0.019	0.041	5.8.0
Procyon_lotor	GCA_015708975.1	mammalia_odb10	0.92	0.918	0.003	0.03	0.05	5.8.0
Psammomys_obesus	GCA_907164565.1	mammalia_odb10	0.941	0.932	0.009	0.017	0.041	5.8.0
Rattus_norvegicus	GCF_015227675.2	glires_odb10	0.993477	0.979997	0.0134802	0.00239165	0.00413103	4.1.4
Reithrodontomys_megalotis	GCA_043882965.1	glires_odb10	0.962	0.94	0.022	0.007	0.031	5.8.0
Rhombomys_opimus	GCA_010120015.1	mammalia_odb10	0.946	0.937	0.009	0.014	0.04	5.8.0
Rhynchocyon_petersi	GCA_043290065.1	eutheria_odb10	0.9	0.873	0.027	0.014	0.086	5.8.0
Sarcophilus_harrisii	GCF_902635505.1	mammalia_odb10	0.954802	0.944613	0.0101886	0.0091047	0.0360936	4.0.2
Scalopus_aquaticus	GCA_004024925.1	mammalia_odb10	0.832	0.828	0.004	0.079	0.089	5.8.0
Sigmodon_hispidus	GCA_004025045.1	mammalia_odb10	0.861	0.816	0.045	0.067	0.072	5.8.0
Sorex_araneus	GCF_000181275.1	mammalia_odb10	0.921	0.912	0.009	0.036	0.043	5.8.0
Suncus_etruscus	GCF_024139225.1	laurasiatheria_odb10	0.948749	0.916381	0.0323688	0.00670263	0.044548	4.1.4
Sus_scrofa	GCF_000003025.6	cetartiodactyla_odb10	0.981927	0.976903	0.00502437	0.00254968	0.0155231	4.0.2
Sylvilagus_bachmani	GCA_015711505.1	glires_odb10	0.902	0.878	0.024	0.027	0.071	5.8.0
Tachyglossus_aculeatus	GCF_015852505.1	mammalia_odb10	0.916432	0.907436	0.00899631	0.0114893	0.0720789	4.0.2
Talpa_occidentalis	GCF_014898055.1	laurasiatheria_odb10	0.97605	0.948668	0.0273827	0.00702959	0.0169201	4.0.2
Tamias_sibiricus	GCA_025594165.1	glires_odb10	0.902	0.884	0.018	0.022	0.076	5.8.0
Tapirus_indicus	GCA_004024905.1	mammalia_odb10	0.868	0.864	0.005	0.066	0.066	5.8.0
Thryonomys_swinderianus	GCA_041154305.1	glires_odb10	0.942	0.934	0.008	0.011	0.047	5.8.0
Tolypeutes_matacus	GCA_026826555.1	eutheria_odb10	0.947	0.877	0.07	0.011	0.043	5.8.0
Tragulus_kanchil	GCA_022376925.1	cetartiodactyla_odb10	0.934	0.902	0.032	0.012	0.053	5.8.0
Ursus_thibetanus	GCA_009660055.1	mammalia_odb10	0.955	0.94	0.016	0.014	0.031	5.8.0
Vicugna_pacos	GCF_000164845.4	mammalia_odb10	0.936	0.929	0.007	0.025	0.038	5.8.0
Vombatus_ursinus	GCF_900497805.2	mammalia_odb10	0.960113	0.872968	0.087145	0.0124648	0.0274225	4.0.2
Vulpes_vulpes	GCF_003160815.1	carnivora_odb10	0.965453	0.954903	0.0105503	0.0111709	0.0233761	4.0.2
Xerus_rutilus	GCA_028644305.1	glires_odb10	0.899	0.882	0.017	0.032	0.069	5.8.0

### Sheet: SupplementaryTable3
trait	categories
habitat	aquatic, semi-aquatic, terricolous, arboreal
activity period	nocturnal, diurnal, crepuscular, unspecific
diet	eats animals, eats plants, eats both
Sociality	is social, is solitary

### Sheet: SupplementaryTable4
species	ngd	activity_period	diet	is_territorial	social_type	or_functional	or_ps	v1r_functional	v1r_ps	v2r_functional	v2r_ps	t2r_functional	t2r_ps
Acinonyx_jubatus	76.5057	diurnal	carnivore	TRUE	solitary	775	139	22	21	4	1	9	6
Acomys_cahirinus	2.53521	nocturnal	omnivore	FALSE	social	929	80	127	27	190	40	30	2
Addax_nasomaculatus	53.8562	diurnal	herbivore	TRUE	social	732	367	26	15	2	6	17	7
Alces_alces	121.97	diurnal	herbivore	FALSE	solitary	1002	381	30	26	0	7	20	5
Ammotragus_lervia	63.3954	diurnal	herbivore	TRUE	social	864	341	31	10	1	3	17	9
Arvicanthis_niloticus	1.10283	diurnal	herbivore	FALSE	social	1101	171	161	65	122	17	23	21
Axis_porcinus	67.6	nocturnal	herbivore	TRUE	solitary	1097	591	53	40	2	11	13	12
Bettongia_penicillata	3.74405	nocturnal	omnivore	TRUE	solitary	1466	420	73	38	37	12	38	16
Bison_bison	67.2988	diurnal	herbivore	FALSE	social	896	670	28	26	2	7	18	10
Bos_taurus	92.0455	diurnal	herbivore	FALSE	social	1042	637	35	18	1	8	11	20
Bubalus_bubalis	111.505	unspecific	herbivore	FALSE	social	1151	477	40	17	4	3	20	8
Camelus_bactrianus	206	diurnal	omnivore	FALSE	social	598	227	21	17	3	2	6	8
Camelus_dromedarius	229.765	diurnal	herbivore	FALSE	social	586	286	26	13	3	3	11	3
Capra_hircus	77.6028	diurnal	herbivore	FALSE	social	928	358	32	9	1	4	21	8
Capreolus_capreolus	64.1769	diurnal	herbivore	TRUE	social	1145	570	36	10	3	8	20	7
Capricornis_sumatraensis	64.8103	diurnal	herbivore	TRUE	solitary	951	282	23	11	2	3	19	8
Caracal_caracal	32.0059	nocturnal	carnivore	TRUE	solitary	659	163	21	20	0	4	13	4
Catagonus_wagneri	10	unspecific	herbivore	TRUE	social	698	515	14	10	2	3	8	8
Cavia_porcellus	6.77754	crepuscular	herbivore	TRUE	social	938	477	105	58	74	45	33	8
Ceratotherium_simum	12.9588	diurnal	herbivore	TRUE	social	1015	566	50	57	5	8	20	15
Cercocebus_atys	44.3966	diurnal	herbivore	TRUE	social	353	164	1	17	2	3	20	15
Cervus_canadensis	109.177	crepuscular	herbivore	TRUE	social	1195	332	49	21	4	6	23	6
Cervus_elaphus	88	crepuscular	herbivore	TRUE	social	1317	343	58	22	3	7	24	5
Chinchilla_lanigera	1.91491	nocturnal	herbivore	TRUE	social	708	172	96	26	29	15	35	5
Chlorocebus_aethiops	31.6027	diurnal	omnivore	FALSE	social	295	156	1	20	0	5	25	6
Chlorocebus_sabaeus	45.1639	diurnal	herbivore	TRUE	social	322	162	1	18	2	3	18	12
Condylura_cristata	0	unspecific	carnivore	FALSE	social	659	119	11	6	0	0	9	8
Connochaetes_taurinus	40.3507	unspecific	herbivore	TRUE	social	811	275	30	14	4	0	16	15
Crocuta_crocuta	44	diurnal	carnivore	TRUE	social	748	183	14	18	2	0	13	5
Cryptoprocta_ferox	7.64524	nocturnal	carnivore	TRUE	solitary	718	248	4	17	2	0	14	4
Ctenodactylus_gundi	3	diurnal	herbivore	TRUE	social	343	150	64	19	5	1	18	10
Dama_dama	100.278	crepuscular	herbivore	TRUE	social	1284	415	44	34	2	10	24	6
Dasypus_novemcinctus	4.50704	unspecific	omnivore	TRUE	solitary	1445	1388	49	57	0	0	7	7
Dasyurus_viverrinus	6.89038	nocturnal	carnivore	FALSE	solitary	837	170	66	34	58	4	21	0
Diceros_bicornis	26.0802	diurnal	herbivore	TRUE	solitary	1108	737	52	69	4	25	26	11
Dipodomys_ordii	1.41176	nocturnal	herbivore	TRUE	solitary	805	204	59	67	52	23	13	8
Echinops_telfairi	2.63115	nocturnal	carnivore	TRUE	solitary	895	280	9	8	11	12	8	14
Eira_barbara	18	diurnal	omnivore	TRUE	solitary	771	316	8	11	0	1	11	6
Elephantulus_edwardii	4.20233	diurnal	omnivore	TRUE	social	912	116	66	31	1	2	14	16
Elephas_maximus	0	unspecific	herbivore	FALSE	social	2348	1269	35	65	1	18	19	13
Equus_asinus	78.9474	unspecific	herbivore	TRUE	social	1004	598	37	27	10	19	24	13
Equus_caballus	107.13	crepuscular	herbivore	FALSE	social	1067	836	36	17	3	18	18	21
Erethizon_dorsatum	8.05785	nocturnal	herbivore	TRUE	social	869	231	67	34	13	10	26	5
Erinaceus_europaeus	2.5396	nocturnal	omnivore	FALSE	solitary	957	183	41	43	12	15	12	19
Erythrocebus_patas	49.4201	diurnal	omnivore	TRUE	social	325	202	2	16	0	5	24	4
Felis_catus	15.1543	nocturnal	carnivore	TRUE	solitary	667	254	21	21	1	3	10	6
Felis_chaus	57.8261	diurnal	carnivore	FALSE	solitary	860	111	24	15	0	4	13	2
Felis_nigripes	11.5625	nocturnal	carnivore	TRUE	solitary	841	135	29	17	1	3	12	4
Giraffa_camelopardalis	421.298	diurnal	herbivore	FALSE	social	476	444	15	15	2	5	15	14
Gorilla_gorilla	118.796	diurnal	herbivore	TRUE	social	365	292	0	30	0	2	14	16
Gulo_gulo	16.2814	unspecific	omnivore	TRUE	solitary	1011	144	8	9	3	1	15	0
Helarctos_malayanus	30.9237	nocturnal	omnivore	TRUE	solitary	752	303	18	11	0	0	15	2
Helogale_parvula	12	diurnal	omnivore	TRUE	social	918	445	20	9	1	1	13	5
Hexaprotodon_liberiensis	17.8953	nocturnal	herbivore	FALSE	solitary	1116	393	34	15	2	7	17	13
Homo_sapiens	160	diurnal	omnivore	TRUE	social	384	334	1	35	0	5	34	38
Hydrochoerus_hydrochaeris	38.3278	crepuscular	herbivore	TRUE	social	644	744	66	77	61	82	30	11
Hystrix_brachyura	9.79353	nocturnal	herbivore	TRUE	social	725	365	22	22	0	16	38	7
Ictidomys_tridecemlineatus	3.39264	diurnal	omnivore	TRUE	solitary	927	438	61	75	4	0	15	6
Kobus_leche	76.3505	diurnal	herbivore	TRUE	social	928	325	29	13	0	2	18	10
Lagorchestes_hirsutus	11.5596	nocturnal	herbivore	FALSE	solitary	785	294	70	37	31	15	29	18
Lama_glama	102.367	diurnal	herbivore	TRUE	social	608	200	21	17	2	3	12	2
Lama_guanicoe	243.587	diurnal	herbivore	TRUE	social	638	244	21	16	1	4	12	2
Lemur_catta	21.2059	diurnal	omnivore	TRUE	social	677	123	24	16	2	3	25	4
Leopardus_geoffroyi	14.1517	nocturnal	carnivore	TRUE	solitary	876	115	25	16	4	1	13	2
Lepus_timidus	39.75	nocturnal	herbivore	FALSE	social	510	184	58	29	17	8	20	8
Litocranius_walleri	123.249	diurnal	herbivore	TRUE	social	842	409	24	16	2	4	11	19
Loxodonta_africana	3.05882	unspecific	herbivore	FALSE	social	1910	1532	32	58	4	13	15	19
Lycaon_pictus	38.6291	crepuscular	carnivore	FALSE	social	595	204	4	8	1	2	11	6
Lynx_canadensis	32.54	nocturnal	carnivore	TRUE	solitary	813	135	24	20	0	4	13	2
Macaca_arctoides	32.9859	diurnal	omnivore	TRUE	social	355	152	1	17	0	5	27	5
Macaca_mulatta	39.5217	diurnal	omnivore	FALSE	social	368	191	0	20	3	2	17	15
Macaca_nemestrina	41.0057	diurnal	herbivore	TRUE	social	371	162	0	21	0	5	26	7
Macaca_nigra	48.0887	diurnal	omnivore	FALSE	social	329	184	0	21	0	5	24	8
Macropus_fuliginosus	124.551	nocturnal	herbivore	TRUE	social	786	400	73	62	28	22	27	23
Macropus_giganteus	182.71	nocturnal	herbivore	TRUE	social	842	455	74	50	33	18	35	20
Mandrillus_leucophaeus	32.4	diurnal	omnivore	FALSE	social	385	148	1	24	0	5	28	6
Manis_pentadactyla	2.3741	nocturnal	carnivore	FALSE	solitary	1068	956	26	18	2	1	2	3
Marmota_himalayana	5.82203	diurnal	herbivore	FALSE	social	951	367	45	48	3	9	15	7
Marmota_monax	19.8851	diurnal	herbivore	TRUE	solitary	1201	391	66	55	4	4	17	5
Marmota_vancouverensis	32.6674	diurnal	herbivore	FALSE	social	894	340	63	71	4	7	20	5
Martes_foina	7.19072	nocturnal	omnivore	TRUE	solitary	808	215	7	10	1	0	15	0
Martes_zibellina	18.6513	unspecific	carnivore	TRUE	solitary	794	185	8	8	3	0	14	1
Meles_meles	15.597	nocturnal	omnivore	FALSE	social	1247	361	9	9	0	3	15	1
Meriones_unguiculatus	2.22078	diurnal	herbivore	FALSE	social	546	265	75	61	24	28	15	17
Mesocricetus_auratus	0.777423	nocturnal	omnivore	TRUE	solitary	1016	174	78	29	99	25	33	7
Microtus_ochrogaster	3.40353	crepuscular	herbivore	TRUE	social	919	152	96	35	15	8	43	9
Monodelphis_domestica	0.273438	unspecific	omnivore	TRUE	solitary	1166	176	88	25	106	28	12	21
Moschus_berezovskii	31.108	crepuscular	herbivore	TRUE	solitary	1097	429	24	11	4	1	21	8
Muntiacus_reevesi	52.3438	crepuscular	omnivore	TRUE	solitary	1810	569	46	39	3	3	24	5
Mus_musculus	1.57037	nocturnal	omnivore	TRUE	social	1148	101	227	60	169	104	18	25
Mustela_erminea	2.84404	nocturnal	carnivore	TRUE	solitary	937	205	8	14	1	0	13	4
Nanger_dama	80.2941	diurnal	herbivore	TRUE	social	395	566	13	23	1	3	7	15
Nyctereutes_procyonoides	27.1649	unspecific	omnivore	FALSE	social	853	114	7	10	1	1	16	1
Ochotona_curzoniae	5.1	diurnal	herbivore	TRUE	social	784	94	124	43	49	20	34	1
Ochotona_princeps	8.3405	diurnal	herbivore	TRUE	solitary	524	165	57	34	7	18	18	13
Octodon_degus	6.14688	diurnal	herbivore	TRUE	social	719	175	116	26	88	46	39	15
Odocoileus_hemionus	86.3797	crepuscular	herbivore	TRUE	social	983	442	34	12	3	3	20	8
Odocoileus_virginianus	99.5777	crepuscular	herbivore	FALSE	social	1014	301	25	7	5	3	22	7
Okapia_johnstoni	137.674	diurnal	herbivore	FALSE	solitary	626	360	19	11	1	5	8	15
Onychomys_arenicola	0.984615	nocturnal	carnivore	TRUE	solitary	1025	106	162	77	389	151	34	1
Oreamnos_americanus	31.8595	diurnal	herbivore	FALSE	social	610	418	17	20	0	4	13	15
Orycteropus_afer	14.5	nocturnal	carnivore	TRUE	solitary	1022	501	22	31	2	2	8	7
Oryctolagus_cuniculus	18.0801	nocturnal	herbivore	TRUE	social	761	194	143	88	78	51	22	11
Oryx_dammah	131.483	diurnal	herbivore	FALSE	social	834	363	27	15	4	3	4	20
Ovibos_moschatus	59.1771	diurnal	herbivore	FALSE	social	852	328	25	11	0	5	18	12
Ovis_aries	82.8493	diurnal	herbivore	FALSE	social	869	408	33	11	0	4	9	19
Pan_paniscus	92	diurnal	herbivore	FALSE	social	400	269	4	31	2	4	22	9
Panthera_leo	85.072	nocturnal	carnivore	TRUE	social	858	137	25	22	1	5	9	5
Panthera_pardus	46.4559	nocturnal	carnivore	TRUE	solitary	857	157	19	31	0	6	12	1
Papio_anubis	52	diurnal	omnivore	TRUE	social	364	185	0	16	2	2	20	14
Papio_hamadryas	40.7525	diurnal	omnivore	TRUE	social	299	158	0	20	0	4	27	6
Perognathus_longimembris	0.83871	nocturnal	omnivore	TRUE	solitary	837	168	97	36	285	140	26	1
Peromyscus_californicus	3.24441	nocturnal	herbivore	FALSE	social	1039	84	127	48	141	34	35	13
Peromyscus_eremicus	1.05198	nocturnal	omnivore	FALSE	solitary	995	186	112	71	115	53	36	19
Peromyscus_leucopus	3.49701	nocturnal	omnivore	TRUE	solitary	1054	196	148	39	115	42	31	13
Peromyscus_maniculatus	0.452829	nocturnal	omnivore	TRUE	solitary	982	163	148	67	143	60	36	3
Phacochoerus_africanus	37	diurnal	omnivore	FALSE	social	1017	615	22	22	7	4	10	7
Prionailurus_bengalensis	29.6873	nocturnal	carnivore	FALSE	solitary	525	172	19	17	3	1	11	6
Procapra_przewalskii	54.3348	diurnal	herbivore	TRUE	social	510	253	17	12	0	2	11	7
Procavia_capensis	21.7541	diurnal	herbivore	TRUE	social	742	492	33	24	2	4	14	20
Procyon_lotor	14.5594	nocturnal	omnivore	FALSE	solitary	428	86	12	4	1	0	14	2
Proteles_cristata	25.961	nocturnal	carnivore	TRUE	solitary	857	127	13	23	1	0	15	3
Psammomys_obesus	2.40458	diurnal	herbivore	FALSE	solitary	592	165	102	34	39	36	28	4
Puma_concolor	62.2754	nocturnal	carnivore	TRUE	solitary	611	248	20	23	2	2	7	10
Rangifer_tarandus	134.239	diurnal	herbivore	FALSE	social	1042	598	30	31	3	6	21	9
Rattus_norvegicus	2.89464	nocturnal	omnivore	TRUE	social	1297	236	92	56	78	101	21	18
Reithrodontomys_megalotis	0.304839	nocturnal	herbivore	TRUE	solitary	1050	120	154	53	185	18	38	5
Rhombomys_opimus	1.59763	diurnal	herbivore	FALSE	social	615	187	82	25	26	28	24	8
Rhynchocyon_petersi	2.12903	nocturnal	carnivore	TRUE	solitary	1556	133	14	5	0	1	21	6
Rucervus_eldii	125.814	nocturnal	herbivore	FALSE	social	1068	304	26	11	0	3	8	0
Rusa_alfredi	83.2407	crepuscular	herbivore	TRUE	social	1000	467	25	35	0	4	19	9
Sarcophilus_harrisii	20.1385	nocturnal	carnivore	FALSE	solitary	1039	163	73	36	40	12	9	13
Scalopus_aquaticus	0	diurnal	carnivore	FALSE	solitary	1107	484	13	11	0	0	15	10
Sigmodon_hispidus	2.76562	nocturnal	herbivore	FALSE	solitary	1088	209	147	48	123	36	35	2
Sorex_araneus	0.976	nocturnal	carnivore	TRUE	solitary	1079	283	34	33	0	0	31	22
Spermophilus_citellus	7.88656	diurnal	omnivore	FALSE	solitary	1337	345	87	107	6	3	18	6
Suncus_etruscus	0.34	nocturnal	carnivore	TRUE	solitary	941	95	44	14	0	0	29	4
Sus_scrofa	25.133	nocturnal	omnivore	TRUE	social	1406	962	12	26	4	14	11	6
Sylvilagus_bachmani	4.22471	crepuscular	herbivore	FALSE	social	634	182	89	30	22	9	23	2
Sylvilagus_floridanus	7.41777	nocturnal	herbivore	TRUE	solitary	807	86	118	26	104	11	29	1
Syncerus_caffer	73.9631	unspecific	herbivore	FALSE	social	944	592	37	14	3	5	12	13
Tachyglossus_aculeatus	2.04878	unspecific	carnivore	FALSE	solitary	1511	4989	76	206	40	135	1	4
Talpa_occidentalis	0	nocturnal	carnivore	FALSE	solitary	1368	846	40	12	1	0	16	8
Tamias_sibiricus	3.16165	diurnal	omnivore	FALSE	solitary	929	385	33	48	9	5	21	6
Tapirus_indicus	1.6766	nocturnal	herbivore	FALSE	solitary	800	809	44	43	6	11	20	19
Theropithecus_gelada	51.2763	diurnal	herbivore	FALSE	social	380	147	0	21	2	3	27	6
Thryonomys_swinderianus	7.74603	nocturnal	herbivore	FALSE	social	703	112	46	17	59	15	24	3
Tolypeutes_matacus	1	nocturnal	carnivore	FALSE	solitary	1509	3773	32	41	33	17	10	6
Tragulus_kanchil	20.8865	diurnal	herbivore	FALSE	solitary	1194	759	20	20	0	12	18	20
Tremarctos_ornatus	40.36	unspecific	herbivore	FALSE	solitary	488	238	10	12	1	3	11	5
Urocyon_cinereoargenteus	39.1071	nocturnal	omnivore	TRUE	solitary	843	82	8	10	0	0	13	4
Ursus_americanus	50	crepuscular	omnivore	TRUE	solitary	1265	276	23	13	1	2	12	5
Ursus_maritimus	46.4714	diurnal	carnivore	FALSE	solitary	1125	226	25	10	1	2	13	5
Ursus_thibetanus	28.5971	nocturnal	omnivore	TRUE	solitary	1053	333	22	14	0	5	15	4
Vicugna_pacos	107.033	diurnal	herbivore	TRUE	social	491	381	20	19	3	0	5	9
Vombatus_ursinus	10.1003	nocturnal	herbivore	TRUE	solitary	1147	551	48	45	21	15	17	38
Vulpes_vulpes	24	nocturnal	omnivore	TRUE	social	723	167	5	9	2	0	14	4
Xerus_rutilus	5.90641	diurnal	herbivore	FALSE	solitary	707	256	49	28	9	2	18	2
